# Loss of NR5A1 in Sertoli cells after sex determination changes their cellular identity and induces their death by anoikis

**DOI:** 10.1101/2023.01.04.522755

**Authors:** Sirine Souali-Crespo, Diana Condrea, Nadège Vernet, Betty Féret, Muriel Klopfenstein, Erwan Grandgirard, Violaine Alunni, Marie Cerciat, Matthieu Jung, Chloé Mayere, Serge Nef, Manuel Mark, Frédéric Chalmel, Norbert B. Ghyselinck

**Author notes:** These authors contributed equally to this work (Frédéric Chalmel, Norbert B. Ghyselinck).

## Abstract

NR5A1 is an orphan nuclear receptor crucial for gonadal development in mammals. In the mouse testis it is expressed both in Sertoli cells (SC) and Leydig cells (LC). To investigate its role posteriorly to sex determination, we have generated and analysed mice lacking NR5A1 in SC from embryonic day (E) 13.5 onwards (*Nr5a1*^SC−/−^ mutants). Ablation of *Nr5a1* impairs the expression of genes characteristic of SC identity (e.g., *Sox9, Amh*), makes SC to progressively die from E14.5 by a *Trp53*-independent mechanism, and induces disorganization of the testis cords, which, together, yields germ cells (GC) to prematurely enter meiosis and die, instead of becoming quiescent. Single-cell RNA-sequencing experiments revealed that *Nr5a1*-deficient SC acquire a pre-granulosa cell-like identity, and profoundly modify the landscape of the adhesion molecules and extracellular matrix they express. We propose therefore that SC lacking NR5A1 transdifferentiate and die by anoikis. Fetal LC do not display major changes in their transcriptome, indicating that SC are not required beyond E14.5 for their emergence or maintenance. In contrast, adult LC were missing in *Nr5a1*^SC−/−^ postnatal testes. In addition, adult males display Müllerian duct derivatives (i.e., uterus, vagina), as well as a decreased anogenital distance and a shorter penis that can be explained by loss of AMH production and defective HSD17B1- and HSD17B3-mediated synthesis of testosterone in SC during fetal life. Together, our findings indicate that *Nr5a1* expressed in SC after the period of sex determination safeguards SC identity, which maintains proper seminiferous cord organization and prevents GC to enter meiosis.
