## Supplementary Table S1 for "Loss of NR5A1 in Sertoli cells after sex determination changes their cellular identity and induces their death by anoikis"

### Sheet: Feuil1
Cluster #	number of cells	assigned identity
C1	83	erythrocytic
C2	71	immune
C3	124	endothelial
C4	134	Leydig
C5	383	Leydig
C6	274	interstitial
C7	82	interstitial
C8	443	interstitial
C9	678	interstitial
C10	952	interstitial
C11	794	interstitial
C12	174	interstitial
C13	371	interstitial
C14	695	interstitial
C15	235	interstitial
C16	351	coelomic epithelium
C17	103	perivascular
C18	222	Sertoli
C19	906	Sertoli
C20	82	rete testis
C21	766	Sertoli mutant
C22	364	germ
C23	711	germ
